# Thermal sensitivity and seasonal change in the gut microbiome of a desert ant, *Cephalotes rohweri*

**DOI:** 10.1101/2021.12.28.474384

**Authors:** Marshall S. McMunn, Asher I. Hudson, Ash T. Zemenick, Monika Egerer, Stacy M. Philpott, Rachel L. Vannette

## Abstract

Microorganisms within ectotherms must withstand the variable body temperatures of their hosts. Shifts in host body temperature resulting from climate change have the potential to shape ectotherm microbiome composition. Microbiome compositional changes occurring in response to temperature in nature have not been frequently examined, restricting our ability to predict microbe-mediated ectotherm responses to climate change. In a set of field-based observations, we characterized gut bacterial communities and thermal exposure across a population of desert arboreal ants (*Cephalotes rohweri*). In a paired growth chamber experiment, we exposed ant colonies to variable temperature regimes differing by 5 ^°^C for three months. We found that the abundance and composition of ant-associated bacteria were sensitive to elevated temperatures in both field and laboratory experiments. We observed a subset of taxa that responded similarly to temperature in the experimental and observational study, suggesting a role of seasonal temperature and local temperature differences amongst nests in shaping microbiomes within the ant population. Bacterial mutualists in the genus *Cephalotococcus* (Opitutales: Opitutaceae) were especially sensitive to change in temperature—decreasing in abundance in naturally warm summer nests and warm growth chambers. We also report the discovery of a member of the Candidate Phlya Radiation (Phylum: Gracilibacteria), a suspected epibiont, found in low abundance within the guts of this ant species.
