## Supplemental Table 1 for "Thermal sensitivity and seasonal change in the gut microbiome of a desert ant, *Cephalotes rohweri*"

ASV_sequence	baseMean	log2FoldChange	lfcSE	padj	Phylum	Class	Order	Family	Genus	taxanomicLevelAnalysis	predictor
TACAGAGACTGCGAGCGTTATTCGGATTCACTGGGCGTAAAGGGTGCGCAGGCGGTCGTGTGTGTTAGGTGTGAAAGCCCGAGGCTCAACCTCGGAACTGCGCCTAAAACTACACGACTAGAGTATTGGAGAGGGTAGCGGAATTCATGGTGTAGCAGTGAAATGCGTAGATATCATGAGGAACACCAGAGGCGAAGGCGGCTACCTGGACAATAACTGACGCTCAGGCACGAAAGCGTGGGGAGCAAAAGGGATTAGAAACCCCCGTAGTC	16935.9375	0.443659627	0.119674122	0.002995299	Verrucomicrobia	Verrucomicrobiae	Opitutales	Opitutaceae	Cephaloticoccus	ASV	WinterMicroclimate
TACAGAGACTGCGAGCGTTATTCGGATTCACTGGGCGTAAAGGGTGCGCAGGCGGTCGTGTGTGTTAGGTGTGAAAGCCCGAGGCTCAACCTCGGAACTGCGCCTAAAACTACACGACTAGAGTATTGGAGAGGGTAGCGGAATTCATGGTGTAGCAGTGAAATGCGTAGATATCATGAGGAACACCAGAGGCGAAGGCGGCTACCTGGACAATAACTGACGCTCAGGCACGAAAGCGTGGGGAGCAAAAGGGATTAGATACCCCCGTAGTC	13679.875	0.450652966	0.122594354	0.002995299	Verrucomicrobia	Verrucomicrobiae	Opitutales	Opitutaceae	Cephaloticoccus	ASV	WinterMicroclimate
TACAGAGACTGCGAGCGTTATTCGGATTCACTGGGCGTAAAGGGTGCGCAGGCGGTCGTGTGTGTTAGGTGTGAAAGCCCGAGGCTCAACCTCGGAACTGCGCCTAAAACTACACGACTAGAGTATTGGAGAGGGTAGCGGAATTCATGGTGTAGCAGTGAAATGCGTAGATATCATGAGGAACACCAGAGGCGAAGGCGGCTACCTGGACAATAACTGACGCTCAGGCACGAAAGCGTGGGGAGCAAAAGGGATTAGAAACCCTCGTAGTC	8886.0625	0.414519231	0.11317432	0.002995299	Verrucomicrobia	Verrucomicrobiae	Opitutales	Opitutaceae	Cephaloticoccus	ASV	WinterMicroclimate
TACAGAGACTGCGAGCGTTATTCGGATTCACTGGGCGTAAAGGGTGCGCAGGCGGTCGTGTGTGTTAGGTGTGAAAGCCCGAGGCTCAACCTCGGAACTGCGCCTAAAACTACACGACTAGAGTATTGGAGAGGGTAGCGGAATTCATGGTGTAGCAGTGAAATGCGTAGATATCATGAGGAACACCAGAGGCGAAGGCGGCTACCTGGACAATAACTGACGCTCAGGCACGAAAGCGTGGGGAGCAAAAGGGATTAGAAACCCCTGTAGTC	7426	0.443016926	0.119936244	0.002995299	Verrucomicrobia	Verrucomicrobiae	Opitutales	Opitutaceae	Cephaloticoccus	ASV	WinterMicroclimate
TACAGAGACTGCGAGCGTTATTCGGATTCACTGGGCGTAAAGGGTGCGCAGGCGGTCGTGTGTGTTAGGTGTGAAAGCCCGAGGCTCAACCTCGGAACTGCGCCTAAAACTACACGACTAGAGTATTGGAGAGGGTAGCGGAATTCATGGTGTAGCAGTGAAATGCGTAGATATCATGAGGAACACCAGAGGCGAAGGCGGCTACCTGGACAATAACTGACGCTCAGGCACGAAAGCGTGGGGAGCAAAAGGGATTAGATACCCTCGTAGTC	6966.5	0.437187677	0.115745269	0.002995299	Verrucomicrobia	Verrucomicrobiae	Opitutales	Opitutaceae	Cephaloticoccus	ASV	WinterMicroclimate
TACAGAGACTGCGAGCGTTATTCGGATTCACTGGGCGTAAAGGGTGCGCAGGCGGTCGTGTGTGTTAGGTGTGAAAGCCCGAGGCTCAACCTCGGAACTGCGCCTAAAACTACACGACTAGAGTATTGGAGAGGGTAGCGGAATTCATGGTGTAGCAGTGAAATGCGTAGATATCATGAGGAACACCAGAGGCGAAGGCGGCTACCTGGACAATAACTGACGCTCAGGCACGAAAGCGTGGGGAGCAAAAGGGATTAGATACCCCTGTAGTC	5435.75	0.512583759	0.134349994	0.002995299	Verrucomicrobia	Verrucomicrobiae	Opitutales	Opitutaceae	Cephaloticoccus	ASV	WinterMicroclimate
TACAGAGACTGCGAGCGTTATTCGGATTCACTGGGCGTAAAGGGTGCGCAGGCGGTCGTGTGTGTTAGGTGTGAAAGCCCGAGGCTCAACCTCGGAACTGCGCCTAAAACTACACGACTAGAGTATTGGAGAGGGTAGCGGAATTCATGGTGTAGCAGTGAAATGCGTAGATATCATGAGGAACACCAGAGGCGAAGGCGGCTACCTGGACAATAACTGACGCTCAGGCACGAAAGCGTGGGGAGCAAAAGGGATTAGAAACCCGCGTAGTC	9844.75	0.420580217	0.120662596	0.00505085	Verrucomicrobia	Verrucomicrobiae	Opitutales	Opitutaceae	Cephaloticoccus	ASV	WinterMicroclimate
TACAGAGACTGCGAGCGTTATTCGGATTCACTGGGCGTAAAGGGTGCGCAGGCGGTCGTGTGTGTTAGGTGTGAAAGCCCGAGGCTCAACCTCGGAACTGCGCCTAAAACTACACGACTAGAGTATTGGAGAGGGTAGCGGAATTCATGGTGTAGCAGTGAAATGCGTAGATATCATGAGGAACACCAGAGGCGAAGGCGGCTACCTGGACAATAACTGACGCTCAGGCACGAAAGCGTGGGGAGCAAAAGGGATTAGATACCCGCGTAGTC	7677.6875	0.410254445	0.120821575	0.005522329	Verrucomicrobia	Verrucomicrobiae	Opitutales	Opitutaceae	Cephaloticoccus	ASV	WinterMicroclimate
TACAGAGACTGCGAGCGTTATTCGGATTCACTGGGCGTAAAGGGTGCGCAGGCGGTCGTGTGTGTTAGGTGTGAAAGCCCGAGGCTCAACCTCGGAACTGCGCCTAAAACTACACGACTAGAGTATTGGAGAGGGTAGCGGAATTCATGGTGTAGCAGTGAAATGCGTAGATATCATGAGGAACACCAGAGGCGAAGGCGGCTACCTGGACAATAACTGACGCTCAGGCACGAAAGCGTGGGGAGCAAAAGGGATTAGATACCCCAGTAGTC	7967.875	0.403577177	0.119953726	0.005522329	Verrucomicrobia	Verrucomicrobiae	Opitutales	Opitutaceae	Cephaloticoccus	ASV	WinterMicroclimate
TACAGAGACTGCGAGCGTTATTCGGATTCACTGGGCGTAAAGGGTGCGCAGGCGGTCGTGTGTGTTAGGTGTGAAAGCCCGAGGCTCAACCTCGGAACTGCGCCTAAAACTACACGACTAGAGTATTGGAGAGGGTAGCGGAATTCATGGTGTAGCAGTGAAATGCGTAGATATCATGAGGAACACCAGAGGCGAAGGCGGCTACCTGGACAATAACTGACGCTCAGGCACGAAAGCGTGGGGAGCAAAAGGGATTAGATACCCCGGTAGTC	7218.5	0.397226823	0.117961991	0.005522329	Verrucomicrobia	Verrucomicrobiae	Opitutales	Opitutaceae	Cephaloticoccus	ASV	WinterMicroclimate
TACAGAGACTGCGAGCGTTATTCGGATTCACTGGGCGTAAAGGGTGCGCAGGCGGTCGTGTGTGTTAGGTGTGAAAGCCCGAGGCTCAACCTCGGAACTGCGCCTAAAACTACACGACTAGAGTATTGGAGAGGGTAGCGGAATTCATGGTGTAGCAGTGAAATGCGTAGATATCATGAGGAACACCAGAGGCGAAGGCGGCTACCTGGACAATAACTGACGCTCAGGCACGAAAGCGTGGGGAGCAAAAGGGATTAGAAACCCTTGTAGTC	5518.6875	0.388122642	0.119303137	0.007467973	Verrucomicrobia	Verrucomicrobiae	Opitutales	Opitutaceae	Cephaloticoccus	ASV	WinterMicroclimate
TACAGAGACTGCGAGCGTTATTCGGATTCACTGGGCGTAAAGGGTGCGCAGGCGGTCGTGTGTGTTAGGTGTGAAAGCCCGAGGCTCAACCTCGGAACTGCGCCTAAAACTACACGACTAGAGTATTGGAGAGGGTAGCGGAATTCATGGTGTAGCAGTGAAATGCGTAGATATCATGAGGAACACCAGAGGCGAAGGCGGCTACCTGGACAATAACTGACGCTCAGGCACGAAAGCGTGGGGAGCAAAAGGGATTAGAAACCCCAGTAGTC	10377.375	0.378995324	0.1179581	0.007870582	Verrucomicrobia	Verrucomicrobiae	Opitutales	Opitutaceae	Cephaloticoccus	ASV	WinterMicroclimate
TACAGAGACTGCGAGCGTTATTCGGATTCACTGGGCGTAAAGGGTGCGCAGGCGGTCGTGTGTGTTAGGTGTGAAAGCCCGAGGCTCAACCTCGGAACTGCGCCTAAAACTACACGACTAGAGTATTGGAGAGGGTAGCGGAATTCATGGTGTAGCAGTGAAATGCGTAGATATCATGAGGAACACCAGAGGCGAAGGCGGCTACCTGGACAATAACTGACGCTCAGGCACGAAAGCGTGGGGAGCAAAAGGGATTAGAAACCCTAGTAGTC	6419.6875	0.374273782	0.117314867	0.007870582	Verrucomicrobia	Verrucomicrobiae	Opitutales	Opitutaceae	Cephaloticoccus	ASV	WinterMicroclimate
TACAGAGACTGCGAGCGTTATTCGGATTCACTGGGCGTAAAGGGTGCGCAGGCGGTCGTGTGTGTTAGGTGTGAAAGCCCGAGGCTCAACCTCGGAACTGCGCCTAAAACTACACGACTAGAGTATTGGAGAGGGTAGCGGAATTCATGGTGTAGCAGTGAAATGCGTAGATATCATGAGGAACACCAGAGGCGAAGGCGGCTACCTGGACAATAACTGACGCTCAGGCACGAAAGCGTGGGGAGCAAAAGGGATTAGATACCCTTGTAGTC	4163.25	0.384650071	0.12186451	0.008215377	Verrucomicrobia	Verrucomicrobiae	Opitutales	Opitutaceae	Cephaloticoccus	ASV	WinterMicroclimate
TACAGAGACTGCGAGCGTTATTCGGATTCACTGGGCGTAAAGGGTGCGCAGGCGGTCGTGTGTGTTAGGTGTGAAAGCCCGAGGCTCAACCTCGGAACTGCGCCTAAAACTACACGACTAGAGTATTGGAGAGGGTAGCGGAATTCATGGTGTAGCAGTGAAATGCGTAGATATCATGAGGAACACCAGAGGCGAAGGCGGCTACCTGGACAATAACTGACGCTCAGGCACGAAAGCGTGGGGAGCAAAAGGGATTAGAAACCCCGGTAGTC	9482.625	0.368765909	0.118538343	0.008731907	Verrucomicrobia	Verrucomicrobiae	Opitutales	Opitutaceae	Cephaloticoccus	ASV	WinterMicroclimate
TACAGAGACTGCGAGCGTTATTCGGATTCACTGGGCGTAAAGGGTGCGCAGGCGGTCGTGTGTGTTAGGTGTGAAAGCCCGAGGCTCAACCTCGGAACTGCGCCTAAAACTACACGACTAGAGTATTGGAGAGGGTAGCGGAATTCATGGTGTAGCAGTGAAATGCGTAGATATCATGAGGAACACCAGAGGCGAAGGCGGCTACCTGGACAATAACTGACGCTCAGGCACGAAAGCGTGGGGAGCAAAAGGGATTAGATACCCTAGTAGTC	5047.125	0.382582496	0.123445468	0.008731907	Verrucomicrobia	Verrucomicrobiae	Opitutales	Opitutaceae	Cephaloticoccus	ASV	WinterMicroclimate
TACAGAGACTGCGAGCGTTATTCGGATTCACTGGGCGTAAAGGGTGCGCAGGCGGTCGTGTGTGTTAGGTGTGAAAGCCCGAGGCTCAACCTCGGAACTGCGCCTAAAACTACACGACTAGAGTATTGGAGAGGGTAGCGGAATTCATGGTGTAGCAGTGAAATGCGTAGATATCATGAGGAACACCAGAGGCGAAGGCGGCTACCTGGACAATAACTGACGCTCAGGCACGAAAGCGTGGGGAGCAAAAGGGATTAGAAACCCTGGTAGTC	6621.75	0.369260864	0.122511675	0.010310151	Verrucomicrobia	Verrucomicrobiae	Opitutales	Opitutaceae	Cephaloticoccus	ASV	WinterMicroclimate
TACAGAGACTGCGAGCGTTATTCGGATTCACTGGGCGTAAAGGGTGCGCAGGCGGTCGTGTGTGTTAGGTGTGAAAGCCCGAGGCTCAACCTCGGAACTGCGCCTAAAACTACACGACTAGAGTATTGGAGAGGGTAGCGGAATTCATGGTGTAGCAGTGAAATGCGTAGATATCATGAGGAACACCAGAGGCGAAGGCGGCTACCTGGACAATAACTGACGCTCAGGCACGAAAGCGTGGGGAGCAAAAGGGATTAGATACCCTGGTAGTC	5114.4375	0.353172704	0.116774908	0.010310151	Verrucomicrobia	Verrucomicrobiae	Opitutales	Opitutaceae	Cephaloticoccus	ASV	WinterMicroclimate
TACAGAGACTGCGAGCGTTATTCGGATTCACTGGGCGTAAAGGGTGCGCAGGCGGTCGTGTGTGTTAGGTGTGAAAGCCCGAGGCTCAACCTCGGAACTGCGCCTAAAACTACACGACTAGAGTATTGGAGAGGGTAGCGGAATTCATGGTGTAGCAGTGAAATGCGTAGATATCATGAGGAACACCAGAGGCGAAGGCGGCTACCTGGACAATAACTGACGCTCAGGCACGAAAGCGTGGGGAGCAAAAGGGATTAGAAACCCGAGTAGTC	6061.125	0.368684022	0.123328932	0.010591293	Verrucomicrobia	Verrucomicrobiae	Opitutales	Opitutaceae	Cephaloticoccus	ASV	WinterMicroclimate
TACAGAGACTGCGAGCGTTATTCGGATTCACTGGGCGTAAAGGGTGCGCAGGCGGTCGTGTGTGTTAGGTGTGAAAGCCCGAGGCTCAACCTCGGAACTGCGCCTAAAACTACACGACTAGAGTATTGGAGAGGGTAGCGGAATTCATGGTGTAGCAGTGAAATGCGTAGATATCATGAGGAACACCAGAGGCGAAGGCGGCTACCTGGACAATAACTGACGCTCAGGCACGAAAGCGTGGGGAGCAAAAGGGATTAGAAACCCGGGTAGTC	6038.75	0.348769205	0.118346931	0.011551183	Verrucomicrobia	Verrucomicrobiae	Opitutales	Opitutaceae	Cephaloticoccus	ASV	WinterMicroclimate
TACAGAGACTGCGAGCGTTATTCGGATTCACTGGGCGTAAAGGGTGCGCAGGCGGTCGTGTGTGTTAGGTGTGAAAGCCCGAGGCTCAACCTCGGAACTGCGCCTAAAACTACACGACTAGAGTATTGGAGAGGGTAGCGGAATTCATGGTGTAGCAGTGAAATGCGTAGATATCATGAGGAACACCAGAGGCGAAGGCGGCTACCTGGACAATAACTGACGCTCAGGCACGAAAGCGTGGGGAGCAAAAGGGATTAGATACCCGGGTAGTC	4995.9375	0.351422475	0.121142312	0.012757211	Verrucomicrobia	Verrucomicrobiae	Opitutales	Opitutaceae	Cephaloticoccus	ASV	WinterMicroclimate
TACGAAGGGTGCGAGCGTTAATCGGAATTACTGGGCGTAAAGCGCGCGCAGGCGGTTCGATAAGAAGGATGTGAAATCCCCGGGCTCAACCTGGGCACTGCATTTTTAACTGTCGGGCTAGAGTACGGTAGAGGGTGGTGGAATTTCCCGTGTAGCGGTGAAATGCGTAGATATGGGAAGGAACACCGGTGGCGAAGGCGACCACCTGGACTGATACTGACGCTCATGTGCGAAAGCGTGGGGAGCAAACAGGATTAGATACCCCCGTAGTC	4862.25	0.364631398	0.136672113	0.024977633	Proteobacteria	Gammaproteobacteria	Pseudomonadales	Pseudomonadaceae	Ventosimonas	ASV	WinterMicroclimate
TACGAAGGGTGCGAGCGTTAATCGGAATTACTGGGCGTAAAGCGCGCGCAGGCGGTTCGATAAGAAGGATGTGAAATCCCCGGGCTCAACCTGGGCACTGCATTTTTAACTGTCGGGCTAGAGTACGGTAGAGGGTGGTGGAATTTCCCGTGTAGCGGTGAAATGCGTAGATATGGGAAGGAACACCGGTGGCGAAGGCGACCACCTGGACTGATACTGACGCTCATGTGCGAAAGCGTGGGGAGCAAACAGGATTAGAAACCCCCGTAGTC	6689.125	0.346281424	0.133408646	0.029555587	Proteobacteria	Gammaproteobacteria	Pseudomonadales	Pseudomonadaceae	Ventosimonas	ASV	WinterMicroclimate
TACGAAGGGTGCAAGCGTTACTCGGAATCACTGGGCGTAAAGGGTGCGCAGGCGGTGCGCCAAGTCTGATGTGAAAGCCCTGGGCTCAACCTGGGAACGGCATTGGAAACTGGCGTGCTAGAGTACGGTAGAGGGTGGTGGAATTCCTGGTGTAGCAGTGAAATGCGTAGAGATCAGGAGGAACATCCGTGGCGAAGGCGGCCACCTGGACCAGTACTGACGCTGAGGCACGAAAGCGTGGGGAGCAAACAGGATTAGAAACCCCCGTAGTC	130442.3858	-0.175578802	0.058830688	0.017043844	Proteobacteria	Gammaproteobacteria	Xanthomonadales	Xanthomonadaceae	NA	Family	WinterMicroclimate
TACGAAGGGTGCAAGCGTTACTCGGAATCACTGGGCGTAAAGGGTGCGCAGGCGGTGCGCCAAGTCTGATGTGAAAGCCCTGGGCTCAACCTGGGAACGGCATTGGAAACTGGCGTGCTAGAGTACGGTAGAGGGTGGTGGAATTCCTGGTGTAGCAGTGAAATGCGTAGAGATCAGGAGGAACATCCGTGGCGAAGGCGGCCACCTGGACCAGTACTGACGCTGAGGCACGAAAGCGTGGGGAGCAAACAGGATTAGAAACCCCCGTAGTC3	130785.6028	-0.186296645	0.060128963	0.013625104	Proteobacteria	Gammaproteobacteria	Xanthomonadales	NA	NA	Order	WinterMicroclimate
TACAGAGACTGCGAGCGTTATTCGGATTCACTGGGCGTAAAGGGTGCGCAGGCGGTCGTGTGTGTTAGGTGTGAAAGCCCGAGGCTCAACCTCGGAACTGCGCCTAAAACTACACGACTAGAGTATTGGAGAGGGTAGCGGAATTCATGGTGTAGCAGTGAAATGCGTAGATATCATGAGGAACACCAGAGGCGAAGGCGGCTACCTGGACAATAACTGACGCTCAGGCACGAAAGCGTGGGGAGCAAAAGGGATTAGAAACCCCCGTAGTC7	35513.86375	-0.312193715	0.081183717	0.000842075	Verrucomicrobia	Verrucomicrobiae	Opitutales	Opitutaceae	Cephaloticoccus	Genus	SummerMicroclimate
TACAGAGACTGCGAGCGTTATTCGGATTCACTGGGCGTAAAGGGTGCGCAGGCGGTCGTGTGTGTTAGGTGTGAAAGCCCGAGGCTCAACCTCGGAACTGCGCCTAAAACTACACGACTAGAGTATTGGAGAGGGTAGCGGAATTCATGGTGTAGCAGTGAAATGCGTAGATATCATGAGGAACACCAGAGGCGAAGGCGGCTACCTGGACAATAACTGACGCTCAGGCACGAAAGCGTGGGGAGCAAAAGGGATTAGAAACCCCCGTAGTC6	35381.12111	-0.248671453	0.089203884	0.031852646	Verrucomicrobia	Verrucomicrobiae	Opitutales	Opitutaceae	NA	Family	SummerMicroclimate
TACAGAGACTGCGAGCGTTATTCGGATTCACTGGGCGTAAAGGGTGCGCAGGCGGTCGTGTGTGTTAGGTGTGAAAGCCCGAGGCTCAACCTCGGAACTGCGCCTAAAACTACACGACTAGAGTATTGGAGAGGGTAGCGGAATTCATGGTGTAGCAGTGAAATGCGTAGATATCATGAGGAACACCAGAGGCGAAGGCGGCTACCTGGACAATAACTGACGCTCAGGCACGAAAGCGTGGGGAGCAAAAGGGATTAGAAACCCCCGTAGTC5	91169.37326	2.322267928	0.233081669	1.54E-22	Verrucomicrobia	Verrucomicrobiae	Opitutales	NA	NA	Order	Season
TACGTATGTCCCGAGCGTTATCCGGAATTACTGGGTGTAAAGGGTACGTAGGTGGCGTGATAAGTAGGGTATGAAAGACCGGAGCTTAACTCCGTGTTTGTATTCTAAACTGTCATGCTCGAGTTAGGGAGAGGTAAGCGGAATTCTAAGTGTAGGGGTGCAATCCGTAGATACTTAGAAGAACACCAAAAGCGAAGGCAGCTTACTGGAACTATACTGACACTGAGGTACGAAAGCGTGGGGAGCGAAAAGGATTAGAAACCCCCGTAGTC	8.450815721	23.1097976	2.94066625	1.36E-14	Patescibacteria	Gracilibacteria	JGI_0000069-P22	NA	NA	Order	Season
TACGAAGGGGGCTAGCGTTGTTCGGATTTACTGGGCGTAAAGCGCGCGTAGGCGGATATTTAAGTCAGGGGTGAAATCCCGGGGCTCAACCCCGGAACTGCCTTTGATACTGGGTATCTTGAGTATGGAAGAGGTGAGTGGAATTCCGAGTGTAGAGGTGAAATTCGTAGATATTCGGAGGAACACCAGTGGCGAAGGCGGCTCACTGGTCCATAACTGACGCTGAGGTGCGAAAGCGTGGGGAGCAAACAGGATTAGAAACCCCCGTAGTC	6223.632441	-1.344975787	0.181912437	3.34E-13	Proteobacteria	Alphaproteobacteria	Rhizobiales	NA	NA	Order	Season
TACGAAGGGTGCAAGCGTTACTCGGAATCACTGGGCGTAAAGGGTGCGCAGGCGGTGCGCCAAGTCTGATGTGAAAGCCCTGGGCTCAACCTGGGAACGGCATTGGAAACTGGCGTGCTAGAGTACGGTAGAGGGTGGTGGAATTCCTGGTGTAGCAGTGAAATGCGTAGAGATCAGGAGGAACATCCGTGGCGAAGGCGGCCACCTGGACCAGTACTGACGCTGAGGCACGAAAGCGTGGGGAGCAAACAGGATTAGAAACCCCCGTAGTC2	101490.0939	1.293880863	0.19139733	2.41E-11	Proteobacteria	Gammaproteobacteria	Xanthomonadales	NA	NA	Order	Season
TACGTAGGGTGCGAGCGTTAATCGGAATTACTGGGCGTAAAGCGTGCGCAGGCGGTTCGGAAAGAGAGATGTGAAATCCCAGGGCTCAACCTTGGAACTGCATTTTTAACTACCGGGCTAGAGTGTGTCAGAGGGGGGTGGAATTCCGCGTGTAGCAGTGAAATGCGTAGAGATGCGGAGGAACACCGATGGCGAAGGCAGCCCCCTGGGATAACACTGACGCTCATGCACGAAAGCGTGGGGAGCAAACAGGATTAGAAACCCCCGTAGTC	26594.91843	-0.893577925	0.148530332	2.50E-09	Proteobacteria	Gammaproteobacteria	Betaproteobacteriales	NA	NA	Order	Season
TACGAAGGGTGCGAGCGTTAATCGGAATTACTGGGCGTAAAGCGCGCGCAGGCGGTTCGATAAGAAGGATGTGAAATCCCCGGGCTCAACCTGGGCACTGCATTTTTAACTGTCGGGCTAGAGTACGGTAGAGGGTGGTGGAATTTCCCGTGTAGCGGTGAAATGCGTAGATATGGGAAGGAACACCGGTGGCGAAGGCGACCACCTGGACTGATACTGACGCTCATGTGCGAAAGCGTGGGGAGCAAACAGGATTAGAAACCCCCGTAGTC2	33493.5142	-0.53907756	0.19948104	0.008031437	Proteobacteria	Gammaproteobacteria	Pseudomonadales	NA	NA	Order	Season
TACAGAGACTGCGAGCGTTATTCGGATTCACTGGGCGTAAAGGGTGCGCAGGCGGTCGTGTGTGTTAGGTGTGAAAGCCCGAGGCTCAACCTCGGAACTGCGCCTAAAACTACACGACTAGAGTATTGGAGAGGGTAGCGGAATTCATGGTGTAGCAGTGAAATGCGTAGATATCATGAGGAACACCAGAGGCGAAGGCGGCTACCTGGACAATAACTGACGCTCAGGCACGAAAGCGTGGGGAGCAAAAGGGATTAGAAACCCCCGTAGTC4	93139.93782	2.438574841	0.224723674	1.18E-26	Verrucomicrobia	Verrucomicrobiae	Opitutales	Opitutaceae	NA	Family	Season
TACGAAGGGTGCAAGCGTTACTCGGAATCACTGGGCGTAAAGGGTGCGCAGGCGGTGCGCCAAGTCTGATGTGAAAGCCCTGGGCTCAACCTGGGAACGGCATTGGAAACTGGCGTGCTAGAGTACGGTAGAGGGTGGTGGAATTCCTGGTGTAGCAGTGAAATGCGTAGAGATCAGGAGGAACATCCGTGGCGAAGGCGGCCACCTGGACCAGTACTGACGCTGAGGCACGAAAGCGTGGGGAGCAAACAGGATTAGAAACCCCCGTAGTC1	104026.1851	1.451546209	0.189283566	5.22E-14	Proteobacteria	Gammaproteobacteria	Xanthomonadales	Xanthomonadaceae	NA	Family	Season
TACGAAGGGGGCTAGCGTTGTTCGGATTTACTGGGCGTAAAGCGCGCGTAGGCGGATATTTAAGTCAGGGGTGAAATCCCGGGGCTCAACCCCGGAACTGCCTTTGATACTGGGTATCTTGAGTATGGAAGAGGTGAGTGGAATTCCGAGTGTAGAGGTGAAATTCGTAGATATTCGGAGGAACACCAGTGGCGAAGGCGGCTCACTGGTCCATAACTGACGCTGAGGTGCGAAAGCGTGGGGAGCAAACAGGATTAGAAACCCCCGTAGTC2	6051.865305	-1.237481264	0.16381226	8.42E-14	Proteobacteria	Alphaproteobacteria	Rhizobiales	Rhizobiaceae	NA	Family	Season
TACGTAGGGTGCGAGCGTTAATCGGAATTACTGGGCGTAAAGCGTGCGCAGGCGGTTCGGAAAGAGAGATGTGAAATCCCAGGGCTCAACCTTGGAACTGCATTTTTAACTACCGGGCTAGAGTGTGTCAGAGGGGGGTGGAATTCCGCGTGTAGCAGTGAAATGCGTAGAGATGCGGAGGAACACCGATGGCGAAGGCAGCCCCCTGGGATAACACTGACGCTCATGCACGAAAGCGTGGGGAGCAAACAGGATTAGAAACCCCCGTAGTC3	26143.61948	-0.751274621	0.140901014	1.46E-07	Proteobacteria	Gammaproteobacteria	Betaproteobacteriales	Burkholderiaceae	NA	Family	Season
TACGAAGGGTGCGAGCGTTAATCGGAATTACTGGGCGTAAAGCGCGCGCAGGCGGTTCGATAAGAAGGATGTGAAATCCCCGGGCTCAACCTGGGCACTGCATTTTTAACTGTCGGGCTAGAGTACGGTAGAGGGTGGTGGAATTTCCCGTGTAGCGGTGAAATGCGTAGATATGGGAAGGAACACCGGTGGCGAAGGCGACCACCTGGACTGATACTGACGCTCATGTGCGAAAGCGTGGGGAGCAAACAGGATTAGAAACCCCCGTAGTC1	32614.40249	-0.413469487	0.174583063	0.02144258	Proteobacteria	Gammaproteobacteria	Pseudomonadales	Pseudomonadaceae	NA	Family	Season
TACAGAGACTGCGAGCGTTATTCGGATTCACTGGGCGTAAAGGGTGCGCAGGCGGTCGTGTGTGTTAGGTGTGAAAGCCCGAGGCTCAACCTCGGAACTGCGCCTAAAACTACACGACTAGAGTATTGGAGAGGGTAGCGGAATTCATGGTGTAGCAGTGAAATGCGTAGATATCATGAGGAACACCAGAGGCGAAGGCGGCTACCTGGACAATAACTGACGCTCAGGCACGAAAGCGTGGGGAGCAAAAGGGATTAGAAACCCCCGTAGTC3	98756.92209	2.516124512	0.26344559	9.01E-21	Verrucomicrobia	Verrucomicrobiae	Opitutales	Opitutaceae	Cephaloticoccus	Genus	Season
TACGTAGGGTGCGAGCGTTAATCGGAATTACTGGGCGTAAAGGGTGCGCAGGCGGTTCGGCAAGAGAGATGTGAAATCCCGGGGCTTAACCTCGGAACTGCATTTTTAACTGCCGGGCTAGAGTGTGTCAGAGGGGGGTGGAATTCCGCGTGTAGCAGTGAAATGCGTAGAGATGCGGAGGAACACCGATGGCGAAGGCAGCCCCCTGGGATAACACTGACGCTCAAGCACGAAAGCGTGGGGAGCGAACAGGATTAGAAACCCCCGTAGTC	4308.379736	-0.850270558	0.185239866	1.55E-05	Proteobacteria	Gammaproteobacteria	Betaproteobacteriales	Burkholderiaceae	Orrella	Genus	Season
TACGAAGGGTGCGAGCGTTAATCGGAATTACTGGGCGTAAAGCGCGCGCAGGCGGTTCGATAAGAAGGATGTGAAATCCCCGGGCTCAACCTGGGCACTGCATTTTTAACTGTCGGGCTAGAGTACGGTAGAGGGTGGTGGAATTTCCCGTGTAGCGGTGAAATGCGTAGATATGGGAAGGAACACCGGTGGCGAAGGCGACCACCTGGACTGATACTGACGCTCATGTGCGAAAGCGTGGGGAGCAAACAGGATTAGATACCCCGGTAGTC	1744.916667	-11.61656665	0.595054194	5.87E-83	Proteobacteria	Gammaproteobacteria	Pseudomonadales	Pseudomonadaceae	Ventosimonas	ASV	Season
TACGAAGGGTGCGAGCGTTAATCGGAATTACTGGGCGTAAAGCGCGCGCAGGCGGTTCGATAAGAAGGATGTGAAATCCCCGGGCTCAACCTGGGCACTGCATTTTTAACTGTCGGGCTAGAGTACGGTAGAGGGTGGTGGAATTTCCCGTGTAGCGGTGAAATGCGTAGATATGGGAAGGAACACCGGTGGCGAAGGCGACCACCTGGACTGATACTGACGCTCATGTGCGAAAGCGTGGGGAGCAAACAGGATTAGATACCCGCGTAGTC	1854.75	-11.70465344	0.666155797	1.70E-67	Proteobacteria	Gammaproteobacteria	Pseudomonadales	Pseudomonadaceae	Ventosimonas	ASV	Season
TACGAAGGGTGCGAGCGTTAATCGGAATTACTGGGCGTAAAGCGCGCGCAGGCGGTTCGATAAGAAGGATGTGAAATCCCCGGGCTCAACCTGGGCACTGCATTTTTAACTGTCGGGCTAGAGTACGGTAGAGGGTGGTGGAATTTCCCGTGTAGCGGTGAAATGCGTAGATATGGGAAGGAACACCGGTGGCGAAGGCGACCACCTGGACTGATACTGACGCTCATGTGCGAAAGCGTGGGGAGCAAACAGGATTAGAAACCCCTGTAGTC	1796.916667	-11.65894109	0.667494505	7.02E-67	Proteobacteria	Gammaproteobacteria	Pseudomonadales	Pseudomonadaceae	Ventosimonas	ASV	Season
TACGAAGGGTGCGAGCGTTAATCGGAATTACTGGGCGTAAAGCGCGCGCAGGCGGTTCGATAAGAAGGATGTGAAATCCCCGGGCTCAACCTGGGCACTGCATTTTTAACTGTCGGGCTAGAGTACGGTAGAGGGTGGTGGAATTTCCCGTGTAGCGGTGAAATGCGTAGATATGGGAAGGAACACCGGTGGCGAAGGCGACCACCTGGACTGATACTGACGCTCATGTGCGAAAGCGTGGGGAGCAAACAGGATTAGATACCCCAGTAGTC	1540.722222	-11.43696517	0.663534133	2.90E-65	Proteobacteria	Gammaproteobacteria	Pseudomonadales	Pseudomonadaceae	Ventosimonas	ASV	Season
TACGAAGGGTGCGAGCGTTAATCGGAATTACTGGGCGTAAAGCGCGCGCAGGCGGTTCGATAAGAAGGATGTGAAATCCCCGGGCTCAACCTGGGCACTGCATTTTTAACTGTCGGGCTAGAGTACGGTAGAGGGTGGTGGAATTTCCCGTGTAGCGGTGAAATGCGTAGATATGGGAAGGAACACCGGTGGCGAAGGCGACCACCTGGACTGATACTGACGCTCATGTGCGAAAGCGTGGGGAGCAAACAGGATTAGAAACCCGGGTAGTC	1444.694444	-11.34409404	0.712633877	7.73E-56	Proteobacteria	Gammaproteobacteria	Pseudomonadales	Pseudomonadaceae	Ventosimonas	ASV	Season
TACGAAGGGTGCGAGCGTTAATCGGAATTACTGGGCGTAAAGCGCGCGCAGGCGGTTCGATAAGAAGGATGTGAAATCCCCGGGCTCAACCTGGGCACTGCATTTTTAACTGTCGGGCTAGAGTACGGTAGAGGGTGGTGGAATTTCCCGTGTAGCGGTGAAATGCGTAGATATGGGAAGGAACACCGGTGGCGAAGGCGACCACCTGGACTGATACTGACGCTCATGTGCGAAAGCGTGGGGAGCAAACAGGATTAGAAACCCTGGTAGTC	1605.75	-11.4966205	0.749332336	5.43E-52	Proteobacteria	Gammaproteobacteria	Pseudomonadales	Pseudomonadaceae	Ventosimonas	ASV	Season
TACGAAGGGTGCGAGCGTTAATCGGAATTACTGGGCGTAAAGCGCGCGCAGGCGGTTCGATAAGAAGGATGTGAAATCCCCGGGCTCAACCTGGGCACTGCATTTTTAACTGTCGGGCTAGAGTACGGTAGAGGGTGGTGGAATTTCCCGTGTAGCGGTGAAATGCGTAGATATGGGAAGGAACACCGGTGGCGAAGGCGACCACCTGGACTGATACTGACGCTCATGTGCGAAAGCGTGGGGAGCAAACAGGATTAGAAACCCTAGTAGTC	1432.75	-11.33211197	0.74961125	1.46E-50	Proteobacteria	Gammaproteobacteria	Pseudomonadales	Pseudomonadaceae	Ventosimonas	ASV	Season
TACGAAGGGTGCGAGCGTTAATCGGAATTACTGGGCGTAAAGCGCGCGCAGGCGGTTCGATAAGAAGGATGTGAAATCCCCGGGCTCAACCTGGGCACTGCATTTTTAACTGTCGGGCTAGAGTACGGTAGAGGGTGGTGGAATTTCCCGTGTAGCGGTGAAATGCGTAGATATGGGAAGGAACACCGGTGGCGAAGGCGACCACCTGGACTGATACTGACGCTCATGTGCGAAAGCGTGGGGAGCAAACAGGATTAGAAACCCTTGTAGTC	1062.444444	-10.90055737	0.723721016	2.96E-50	Proteobacteria	Gammaproteobacteria	Pseudomonadales	Pseudomonadaceae	Ventosimonas	ASV	Season
TACGAAGGGTGCGAGCGTTAATCGGAATTACTGGGCGTAAAGCGCGCGCAGGCGGTTCGATAAGAAGGATGTGAAATCCCCGGGCTCAACCTGGGCACTGCATTTTTAACTGTCGGGCTAGAGTACGGTAGAGGGTGGTGGAATTTCCCGTGTAGCGGTGAAATGCGTAGATATGGGAAGGAACACCGGTGGCGAAGGCGACCACCTGGACTGATACTGACGCTCATGTGCGAAAGCGTGGGGAGCAAACAGGATTAGAAACCCGAGTAGTC	1286.138889	-11.17632066	0.746295037	9.64E-50	Proteobacteria	Gammaproteobacteria	Pseudomonadales	Pseudomonadaceae	Ventosimonas	ASV	Season
TACGAAGGGGGCTAGCGTTGTTCGGATTTACTGGGCGTAAAGCGCGCGTAGGCGGATATTTAAGTCAGGGGTGAAATCCCGGGGCTCAACCCCGGAACTGCCTTTGATACTGGATGTCTCGAGTATGGAAGAGGTGAGTGGAATTCCGAGTGTAGAGGTGAAATTCGTAGATATTCGGAGGAACATCAGTGGCGAAGGCGGCTCACTGGTCCATTACTGACGCTGAGGTGCGAAAGCGTGGGGAGCAAACAGGATTAGAAACCCCCGTAGTC	111.4444444	-7.642443834	1.082659116	1.38E-11	Proteobacteria	Alphaproteobacteria	Rhizobiales	Rhizobiaceae	Bartonella	ASV	Season
TACGTAGGGTGCGAGCGTTAATCGGAATTACTGGGCGTAAAGGGTGCGCAGGCGGTTCGGCAAGAGAGATGTGAAATCCCGGGGCTTAACCTCGGAACTGCATTTTTAACTGCCGGGCTAGAGTGTGTCAGAGGGGGGTGGAATTCCGCGTGTAGCAGTGAAATGCGTAGAGATGCGGAGGAACACCGATGGCGAAGGCAGCCCCCTGGGATAACACTGACGCTCAAGCACGAAAGCGTGGGGAGCGAACAGGATTAGAAACCCCCGTAGTC1	3610.055556	-1.842216414	0.409263268	5.03E-05	Proteobacteria	Gammaproteobacteria	Betaproteobacteriales	Burkholderiaceae	Orrella	ASV	Season
TACAGAGACTGCGAGCGTTATTCGGATTCACTGGGCGTAAAGGGTGCGCAGGCGGTCGTGTGTGTTAGGTGTGAAAGCCCGAGGCTCAACCTCGGAACTGCGCCTAAAACTACACGACTAGAGTATTGGAGAGGGTAGCGGAATTCATGGTGTAGCAGTGAAATGCGTAGATATCATGAGGAACACCAGAGGCGAAGGCGGCTACCTGGACAATAACTGACGCTCAGGCACGAAAGCGTGGGGAGCAAAAGGGATTAGAAACCCCCGTAGTC2	11297.61111	1.319253143	0.36641521	0.002170872	Verrucomicrobia	Verrucomicrobiae	Opitutales	Opitutaceae	Cephaloticoccus	ASV	Season
TACGTAGGGTGCAAGCGTTAATCGGAATTACTGGGCGTAAAGGGTGCGCAGGCGGTTTGGCAAGAAAGGTGTGAAATCCCCGTGCTCAACATGGGAACTGCACTTTTAACTGCCAGGCTAGAGTGTGTCAGAGGGGGGTAGAATTCCACGTGTAGCAGTGAAATGCGTAGAGATGTGGAGGAATACCGATGGCGAAGGCAGCCCCCTGGGATAACACTGACGCTCATGCACGAAAGCGTGGGGAGCAAACAGGATTAGAAACCCCCGTAGTC	3640.555556	-2.061689831	0.629892769	0.006710257	Proteobacteria	Gammaproteobacteria	Betaproteobacteriales	Burkholderiaceae	NA	ASV	Season
TACGTAGGGTGCGAGCGTTAATCGGAATTACTGGGCGTAAAGCGTGCGCAGGCGGTTCGGAAAGAGAGATGTGAAATCCCAGGGCTCAACCTTGGAACTGCATTTTTAACTACCGGGCTAGAGTGTGTCAGAGGGGGGTGGAATTCCGCGTGTAGCAGTGAAATGCGTAGAGATGCGGAGGAACACCGATGGCGAAGGCAGCCCCCTGGGATAACACTGACGCTCATGCACGAAAGCGTGGGGAGCAAACAGGATTAGAAACCCCCGTAGTC2	4242.722222	-1.07865591	0.34996463	0.012035652	Proteobacteria	Gammaproteobacteria	Betaproteobacteriales	Burkholderiaceae	NA	ASV	Season
TACAGAGACTGCGAGCGTTATTCGGATTCACTGGGCGTAAAGGGTGCGCAGGCGGTCGTGTGTGTTAGGTGTGAAAGCCCGAGGCTCAACCTCGGAACTGCGCCTAAAACTACACGACTAGAGTATTGGAGAGGGTAGCGGAATTCATGGTGTAGCAGTGAAATGCGTAGATATCATGAGGAACACCAGAGGCGAAGGCGGCTACCTGGACAATAACTGACGCTCAGGCACGAAAGCGTGGGGAGCAAAAGGGATTAGAAACCCCAGTAGTC2	6236.611111	1.827427571	0.612317412	0.013084037	Verrucomicrobia	Verrucomicrobiae	Opitutales	Opitutaceae	Cephaloticoccus	ASV	Season
TACAGAGACTGCGAGCGTTATTCGGATTCACTGGGCGTAAAGGGTGCGCAGGCGGTCGTGTGTGTTAGGTGTGAAAGCCCGAGGCTCAACCTCGGAACTGCGCCTAAAACTACACGACTAGAGTATTGGAGAGGGTAGCGGAATTCATGGTGTAGCAGTGAAATGCGTAGATATCATGAGGAACACCAGAGGCGAAGGCGGCTACCTGGACAATAACTGACGCTCAGGCACGAAAGCGTGGGGAGCAAAAGGGATTAGAAACCCCTGTAGTC2	4574.777778	1.694846727	0.558596854	0.013084037	Verrucomicrobia	Verrucomicrobiae	Opitutales	Opitutaceae	Cephaloticoccus	ASV	Season
TACAGAGACTGCGAGCGTTATTCGGATTCACTGGGCGTAAAGGGTGCGCAGGCGGTCGTGTGTGTTAGGTGTGAAAGCCCGAGGCTCAACCTCGGAACTGCGCCTAAAACTACACGACTAGAGTATTGGAGAGGGTAGCGGAATTCATGGTGTAGCAGTGAAATGCGTAGATATCATGAGGAACACCAGAGGCGAAGGCGGCTACCTGGACAATAACTGACGCTCAGGCACGAAAGCGTGGGGAGCAAAAGGGATTAGAAACCCTAGTAGTC2	4102.861111	1.512963702	0.50560457	0.013084037	Verrucomicrobia	Verrucomicrobiae	Opitutales	Opitutaceae	Cephaloticoccus	ASV	Season
TACAGAGACTGCGAGCGTTATTCGGATTCACTGGGCGTAAAGGGTGCGCAGGCGGTCGTGTGTGTTAGGTGTGAAAGCCCGAGGCTCAACCTCGGAACTGCGCCTAAAACTACACGACTAGAGTATTGGAGAGGGTAGCGGAATTCATGGTGTAGCAGTGAAATGCGTAGATATCATGAGGAACACCAGAGGCGAAGGCGGCTACCTGGACAATAACTGACGCTCAGGCACGAAAGCGTGGGGAGCAAAAGGGATTAGAAACCCGAGTAGTC2	3402.666667	2.248071647	0.754106907	0.013084037	Verrucomicrobia	Verrucomicrobiae	Opitutales	Opitutaceae	Cephaloticoccus	ASV	Season
TACAGAGACTGCGAGCGTTATTCGGATTCACTGGGCGTAAAGGGTGCGCAGGCGGTCGTGTGTGTTAGGTGTGAAAGCCCGAGGCTCAACCTCGGAACTGCGCCTAAAACTACACGACTAGAGTATTGGAGAGGGTAGCGGAATTCATGGTGTAGCAGTGAAATGCGTAGATATCATGAGGAACACCAGAGGCGAAGGCGGCTACCTGGACAATAACTGACGCTCAGGCACGAAAGCGTGGGGAGCAAAAGGGATTAGATACCCCCGTAGTC2	9136.777778	1.31394918	0.446326554	0.013671181	Verrucomicrobia	Verrucomicrobiae	Opitutales	Opitutaceae	Cephaloticoccus	ASV	Season
TACAGAGACTGCGAGCGTTATTCGGATTCACTGGGCGTAAAGGGTGCGCAGGCGGTCGTGTGTGTTAGGTGTGAAAGCCCGAGGCTCAACCTCGGAACTGCGCCTAAAACTACACGACTAGAGTATTGGAGAGGGTAGCGGAATTCATGGTGTAGCAGTGAAATGCGTAGATATCATGAGGAACACCAGAGGCGAAGGCGGCTACCTGGACAATAACTGACGCTCAGGCACGAAAGCGTGGGGAGCAAAAGGGATTAGATACCCTAGTAGTC2	2775.388889	2.397365058	0.816792446	0.013671181	Verrucomicrobia	Verrucomicrobiae	Opitutales	Opitutaceae	Cephaloticoccus	ASV	Season
TACAGAGACTGCGAGCGTTATTCGGATTCACTGGGCGTAAAGGGTGCGCAGGCGGTCGTGTGTGTTAGGTGTGAAAGCCCGAGGCTCAACCTCGGAACTGCGCCTAAAACTACACGACTAGAGTATTGGAGAGGGTAGCGGAATTCATGGTGTAGCAGTGAAATGCGTAGATATCATGAGGAACACCAGAGGCGAAGGCGGCTACCTGGACAATAACTGACGCTCAGGCACGAAAGCGTGGGGAGCAAAAGGGATTAGAAACCCTTGTAGTC2	3126.833333	2.185330779	0.755407553	0.014358109	Verrucomicrobia	Verrucomicrobiae	Opitutales	Opitutaceae	Cephaloticoccus	ASV	Season
TACAGAGACTGCGAGCGTTATTCGGATTCACTGGGCGTAAAGGGTGCGCAGGCGGTCGTGTGTGTTAGGTGTGAAAGCCCGAGGCTCAACCTCGGAACTGCGCCTAAAACTACACGACTAGAGTATTGGAGAGGGTAGCGGAATTCATGGTGTAGCAGTGAAATGCGTAGATATCATGAGGAACACCAGAGGCGAAGGCGGCTACCTGGACAATAACTGACGCTCAGGCACGAAAGCGTGGGGAGCAAAAGGGATTAGATACCCTTGTAGTC2	2218.055556	2.653026087	0.917995813	0.014358109	Verrucomicrobia	Verrucomicrobiae	Opitutales	Opitutaceae	Cephaloticoccus	ASV	Season
TACAGAGACTGCGAGCGTTATTCGGATTCACTGGGCGTAAAGGGTGCGCAGGCGGTCGTGTGTGTTAGGTGTGAAAGCCCGAGGCTCAACCTCGGAACTGCGCCTAAAACTACACGACTAGAGTATTGGAGAGGGTAGCGGAATTCATGGTGTAGCAGTGAAATGCGTAGATATCATGAGGAACACCAGAGGCGAAGGCGGCTACCTGGACAATAACTGACGCTCAGGCACGAAAGCGTGGGGAGCAAAAGGGATTAGATACCCTCGTAGTC2	4028.138889	2.054165381	0.72040272	0.01551777	Verrucomicrobia	Verrucomicrobiae	Opitutales	Opitutaceae	Cephaloticoccus	ASV	Season
TACAGAGACTGCGAGCGTTATTCGGATTCACTGGGCGTAAAGGGTGCGCAGGCGGTCGTGTGTGTTAGGTGTGAAAGCCCGAGGCTCAACCTCGGAACTGCGCCTAAAACTACACGACTAGAGTATTGGAGAGGGTAGCGGAATTCATGGTGTAGCAGTGAAATGCGTAGATATCATGAGGAACACCAGAGGCGAAGGCGGCTACCTGGACAATAACTGACGCTCAGGCACGAAAGCGTGGGGAGCAAAAGGGATTAGAAACCCGCGTAGTC1	6204.222222	1.580478888	0.568094174	0.018454461	Verrucomicrobia	Verrucomicrobiae	Opitutales	Opitutaceae	Cephaloticoccus	ASV	Season
TACAGAGACTGCGAGCGTTATTCGGATTCACTGGGCGTAAAGGGTGCGCAGGCGGTCGTGTGTGTTAGGTGTGAAAGCCCGAGGCTCAACCTCGGAACTGCGCCTAAAACTACACGACTAGAGTATTGGAGAGGGTAGCGGAATTCATGGTGTAGCAGTGAAATGCGTAGATATCATGAGGAACACCAGAGGCGAAGGCGGCTACCTGGACAATAACTGACGCTCAGGCACGAAAGCGTGGGGAGCAAAAGGGATTAGAAACCCTCGTAGTC1	5278.5	1.893056991	0.6905978	0.019616955	Verrucomicrobia	Verrucomicrobiae	Opitutales	Opitutaceae	Cephaloticoccus	ASV	Season
TACAGAGACTGCGAGCGTTATTCGGATTCACTGGGCGTAAAGGGTGCGCAGGCGGTCGTGTGTGTTAGGTGTGAAAGCCCGAGGCTCAACCTCGGAACTGCGCCTAAAACTACACGACTAGAGTATTGGAGAGGGTAGCGGAATTCATGGTGTAGCAGTGAAATGCGTAGATATCATGAGGAACACCAGAGGCGAAGGCGGCTACCTGGACAATAACTGACGCTCAGGCACGAAAGCGTGGGGAGCAAAAGGGATTAGATACCCCAGTAGTC2	4965.138889	1.63639089	0.603505945	0.019616955	Verrucomicrobia	Verrucomicrobiae	Opitutales	Opitutaceae	Cephaloticoccus	ASV	Season
TACAGAGACTGCGAGCGTTATTCGGATTCACTGGGCGTAAAGGGTGCGCAGGCGGTCGTGTGTGTTAGGTGTGAAAGCCCGAGGCTCAACCTCGGAACTGCGCCTAAAACTACACGACTAGAGTATTGGAGAGGGTAGCGGAATTCATGGTGTAGCAGTGAAATGCGTAGATATCATGAGGAACACCAGAGGCGAAGGCGGCTACCTGGACAATAACTGACGCTCAGGCACGAAAGCGTGGGGAGCAAAAGGGATTAGAAACCCTGGTAGTC2	3773.583333	2.147020382	0.7867825	0.019616955	Verrucomicrobia	Verrucomicrobiae	Opitutales	Opitutaceae	Cephaloticoccus	ASV	Season
TACAGAGACTGCGAGCGTTATTCGGATTCACTGGGCGTAAAGGGTGCGCAGGCGGTCGTGTGTGTTAGGTGTGAAAGCCCGAGGCTCAACCTCGGAACTGCGCCTAAAACTACACGACTAGAGTATTGGAGAGGGTAGCGGAATTCATGGTGTAGCAGTGAAATGCGTAGATATCATGAGGAACACCAGAGGCGAAGGCGGCTACCTGGACAATAACTGACGCTCAGGCACGAAAGCGTGGGGAGCAAAAGGGATTAGATACCCTGGTAGTC2	2851.277778	2.296964159	0.845035367	0.019616955	Verrucomicrobia	Verrucomicrobiae	Opitutales	Opitutaceae	Cephaloticoccus	ASV	Season
TACAGAGACTGCGAGCGTTATTCGGATTCACTGGGCGTAAAGGGTGCGCAGGCGGTCGTGTGTGTTAGGTGTGAAAGCCCGAGGCTCAACCTCGGAACTGCGCCTAAAACTACACGACTAGAGTATTGGAGAGGGTAGCGGAATTCATGGTGTAGCAGTGAAATGCGTAGATATCATGAGGAACACCAGAGGCGAAGGCGGCTACCTGGACAATAACTGACGCTCAGGCACGAAAGCGTGGGGAGCAAAAGGGATTAGAAACCCCGGTAGTC2	6086.944444	1.492367795	0.554063052	0.019992884	Verrucomicrobia	Verrucomicrobiae	Opitutales	Opitutaceae	Cephaloticoccus	ASV	Season
TACGAAGGGTGCAAGCGTTACTCGGAATCACTGGGCGTAAAGGGTGCGCAGGCGGTGCGCCAAGTCTGATGTGAAAGCCCTGGGCTCAACCTGGGAACGGCATTGGAAACTGGCGTGCTAGAGTACGGTAGAGGGTGGTGGAATTCCTGGTGTAGCAGTGAAATGCGTAGAGATCAGGAGGAACATCCGTGGCGAAGGCGGCCACCTGGACCAGTACTGACGCTGAGGCACGAAAGCGTGGGGAGCAAACAGGATTAGAAACCCTAGTAGTC	4334.472222	0.899783148	0.336248225	0.020368241	Proteobacteria	Gammaproteobacteria	Xanthomonadales	Xanthomonadaceae	NA	ASV	Season
TACGAAGGGTGCAAGCGTTACTCGGAATCACTGGGCGTAAAGGGTGCGCAGGCGGTGCGCCAAGTCTGATGTGAAAGCCCTGGGCTCAACCTGGGAACGGCATTGGAAACTGGCGTGCTAGAGTACGGTAGAGGGTGGTGGAATTCCTGGTGTAGCAGTGAAATGCGTAGAGATCAGGAGGAACATCCGTGGCGAAGGCGGCCACCTGGACCAGTACTGACGCTGAGGCACGAAAGCGTGGGGAGCAAACAGGATTAGAAACCCGAGTAGTC	3955.305556	0.891725885	0.335372861	0.020406868	Proteobacteria	Gammaproteobacteria	Xanthomonadales	Xanthomonadaceae	NA	ASV	Season
TACAGAGACTGCGAGCGTTATTCGGATTCACTGGGCGTAAAGGGTGCGCAGGCGGTCGTGTGTGTTAGGTGTGAAAGCCCGAGGCTCAACCTCGGAACTGCGCCTAAAACTACACGACTAGAGTATTGGAGAGGGTAGCGGAATTCATGGTGTAGCAGTGAAATGCGTAGATATCATGAGGAACACCAGAGGCGAAGGCGGCTACCTGGACAATAACTGACGCTCAGGCACGAAAGCGTGGGGAGCAAAAGGGATTAGATACCCGGGTAGTC2	2803.166667	2.251810968	0.848585008	0.020406868	Verrucomicrobia	Verrucomicrobiae	Opitutales	Opitutaceae	Cephaloticoccus	ASV	Season
TACAGAGACTGCGAGCGTTATTCGGATTCACTGGGCGTAAAGGGTGCGCAGGCGGTCGTGTGTGTTAGGTGTGAAAGCCCGAGGCTCAACCTCGGAACTGCGCCTAAAACTACACGACTAGAGTATTGGAGAGGGTAGCGGAATTCATGGTGTAGCAGTGAAATGCGTAGATATCATGAGGAACACCAGAGGCGAAGGCGGCTACCTGGACAATAACTGACGCTCAGGCACGAAAGCGTGGGGAGCAAAAGGGATTAGATACCCGCGTAGTC2	4863.194444	1.555738931	0.611014175	0.027063907	Verrucomicrobia	Verrucomicrobiae	Opitutales	Opitutaceae	Cephaloticoccus	ASV	Season
TACGAAGGGGGCTAGCGTTGTTCGGATTTACTGGGCGTAAAGCGCGCGTAGGCGGATATTTAAGTCAGGGGTGAAATCCCGGGGCTCAACCCCGGAACTGCCTTTGATACTGGATATCTTGAGTATGGAAGAGGTGAGTGGAATTCCGAGTGTAGAGGTGAAATTCGTAGATATTCGGAGGAACACCAGTGGCGAAGGCGGCTCACTGGTCCATTACTGACGCTGAGGTGCGAAAGCGTGGGGAGCAAACAGGATTAGAAACCCCCGTAGTC	2163.166667	-2.128780431	0.865171671	0.033458933	Proteobacteria	Alphaproteobacteria	Rhizobiales	Rhizobiaceae	Bartonella	ASV	Season
TACAGAGACTGCGAGCGTTATTCGGATTCACTGGGCGTAAAGGGTGCGCAGGCGGTCGTGTGTGTTAGGTGTGAAAGCCCGAGGCTCAACCTCGGAACTGCGCCTAAAACTACACGACTAGAGTATTGGAGAGGGTAGCGGAATTCATGGTGTAGCAGTGAAATGCGTAGATATCATGAGGAACACCAGAGGCGAAGGCGGCTACCTGGACAATAACTGACGCTCAGGCACGAAAGCGTGGGGAGCAAAAGGGATTAGATACCCCGGTAGTC2	4470.194444	1.668023555	0.684204433	0.034610481	Verrucomicrobia	Verrucomicrobiae	Opitutales	Opitutaceae	Cephaloticoccus	ASV	Season
TACGTAGGGTGCGAGCGTTAATCGGAATTACTGGGCGTAAAGGGTGCGTAGGCGGTTGCGCAAGACAGATGTGAAATCCCCGGGCTTAACCTGGGAATTGCATTTGTGACTGTGCGGCTAGAGTATGTCAGAGGGGGGTAGAATTCCACGTGTAGCAGTGAAATGCGTAGAGATGTGGAGGAATACCGATGGCGAAGGCAGCCCCCTGGGATGATACTGACGCTGATGCACGAAAGCGTGGGGAGCAAACAGGATTAGATACCCCCGTAGTC	1296.888889	-2.71936663	1.132906277	0.037309084	Proteobacteria	Gammaproteobacteria	Betaproteobacteriales	Burkholderiaceae	NA	ASV	Season
TACGTAGGGTGCAAGCGTTAATCGGAATTACTGGGCGTAAAGGGTGCGTAGGCGGTTGTGCAAGACAGAGGTGAAATCCCCGTGCTCAACATGGGAATGGCCTTTGTGACTGCGCAGCTAGAGTATGTCAGAGGGGGGTAGAATTCCACGTGTAGCAGTGAAATGCGTAGATATGTGGAGGAATACCGATGGCGAAGGCAGCCCCCTGGGATGATACTGACGCTGATGCACGAAAGCGTGGGGAGCAAACAGGATTAGAAACCCCCGTAGTC	67.5	-2.527945741	1.058054005	0.037416899	Proteobacteria	Gammaproteobacteria	Betaproteobacteriales	Burkholderiaceae	Paucimonas	ASV	Season
TACAGAGACTGCGAGCGTTATTCGGATTCACTGGGCGTAAAGGGTGCGCAGGCGGTCGTGTGTGTTAGGTGTGAAAGCCCGAGGCTCAACCTCGGAACTGCGCCTAAAACTACACGACTAGAGTATTGGAGAGGGTAGCGGAATTCATGGTGTAGCAGTGAAATGCGTAGATATCATGAGGAACACCAGAGGCGAAGGCGGCTACCTGGACAATAACTGACGCTCAGGCACGAAAGCGTGGGGAGCAAAAGGGATTAGAAACCCGGGTAGTC2	3792.444444	1.597573042	0.682794235	0.040571616	Verrucomicrobia	Verrucomicrobiae	Opitutales	Opitutaceae	Cephaloticoccus	ASV	Season
TACGAAGGGGGCTAGCGTTGTTCGGATTTACTGGGCGTAAAGCGCGCGTAGGCGGATATTTAAGTCAGGGGTGAAATCCCGGGGCTCAACCCCGGAACTGCCTTTGATACTGGGTATCTTGAGTATGGAAGAGGTGAGTGGAATTCCGAGTGTAGAGGTGAAATTCGTAGATATTCGGAGGAACACCAGTGGCGAAGGCGGCTCACTGGTCCATAACTGACGCTGAGGTGCGAAAGCGTGGGGAGCAAACAGGATTAGAAACCCCCGTAGTC1	2852.666667	-1.601684309	0.681751096	0.040571616	Proteobacteria	Alphaproteobacteria	Rhizobiales	Rhizobiaceae	NA	ASV	Season
TACGAAGGGTGCAAGCGTTACTCGGAATCACTGGGCGTAAAGGGTGCGCAGGCGGTGCGCCAAGTCTGATGTGAAAGCCCTGGGCTCAACCTGGGAACGGCATTGGAAACTGGCGTGCTAGAGTACGGTAGAGGGTGGTGGAATTCCTGGTGTAGCAGTGAAATGCGTAGAGATCAGGAGGAACATCCGTGGCGAAGGCGGCCACCTGGACCAGTACTGACGCTGAGGCACGAAAGCGTGGGGAGCAAACAGGATTAGAAACCCTGGTAGTC	4651	0.779394041	0.340007318	0.044872738	Proteobacteria	Gammaproteobacteria	Xanthomonadales	Xanthomonadaceae	NA	ASV	Season
TACGTAGGGTGCAAGCGTTAATCGGAATTACTGGGCGTAAAGGGTGCGCAGGCGGTTGTGCAAGACAGGTGTGAAATCCCCGTGCTCAACATGGGAATTGCATTTGTGACTGCACGGCTAGAGTGTGTCAGAGGGGGGTAGAATTCCACGTGTAGCAGTGAAATGCGTAGAGATGTGGAGGAATACCGATGGCGAAGGCAGCCCCCTGGGATAACACTGACGCTCATGCACGAAAGCGTGGGGAGCAAACAGGATTAGAAACCCCCGTAGTC	3308.472222	-1.386647054	0.614581721	0.048110559	Proteobacteria	Gammaproteobacteria	Betaproteobacteriales	Burkholderiaceae	Oxalicibacterium	ASV	Season
TACGAAGGGTGCAAGCGTTACTCGGAATCACTGGGCGTAAAGGGTGCGCAGGCGGTGCGCCAAGTCTGATGTGAAAGCCCTGGGCTCAACCTGGGAACGGCATTGGAAACTGGCGTGCTAGAGTACGGTAGAGGGTGGTGGAATTCCTGGTGTAGCAGTGAAATGCGTAGAGATCAGGAGGAACATCCGTGGCGAAGGCGGCCACCTGGACCAGTACTGACGCTGAGGCACGAAAGCGTGGGGAGCAAACAGGATTAGAAACCCCAGTAGTC	6734.333333	0.898946338	0.40155385	0.049155937	Proteobacteria	Gammaproteobacteria	Xanthomonadales	Xanthomonadaceae	NA	ASV	Season
TACGTAGGGTGCGAGCGTTAATCGGAATTACTGGGCGTAAAGCGTGCGCAGGCGGCCGCGTAAGACAGAGGTGAAATCCCCGGGCTCAACCTGGGAACTGCCTTTGTGACTGCGTGGCTGGAGTGTGGCAGAGGGGGGTGGAATTTCGCGTGTAGCAGTGAAATGCGTAGATATGCGAAGGAACACCGATGGCGAAGGCAGCCCCCTGGGCCTGCACTGACGCTCATGCACGAAAGCGTGGGGAGCAAACAGGATTAGAAACCCCCGTAGTC	581.0387208	-28.1890463	3.037865861	1.37E-19	Proteobacteria	Gammaproteobacteria	Betaproteobacteriales	Burkholderiaceae	Diaphorobacter	Genus	GrowthChamberTreatment
TACAGAGACTGCGAGCGTTATTCGGATTCACTGGGCGTAAAGGGTGCGCAGGCGGTCGTGTGTGTTAGGTGTGAAAGCCCGAGGCTCAACCTCGGAACTGCGCCTAAAACTACACGACTAGAGTATTGGAGAGGGTAGCGGAATTCATGGTGTAGCAGTGAAATGCGTAGATATCATGAGGAACACCAGAGGCGAAGGCGGCTACCTGGACAATAACTGACGCTCAGGCACGAAAGCGTGGGGAGCAAAAGGGATTAGAAACCCCCGTAGTC1	147224.2816	1.212821699	0.440508449	0.023604067	Verrucomicrobia	Verrucomicrobiae	Opitutales	Opitutaceae	Cephaloticoccus	Genus	GrowthChamberTreatment
TACGTAGGGTGCGAGCGTTAATCGGAATTACTGGGCGTAAAGCGTGCGCAGGCGGCCGCGTAAGACAGAGGTGAAATCCCCGGGCTCAACCTGGGAACTGCCTTTGTGACTGCGTGGCTGGAGTGTGGCAGAGGGGGGTGGAATTTCGCGTGTAGCAGTGAAATGCGTAGATATGCGAAGGAACACCGATGGCGAAGGCAGCCCCCTGGGCCTGCACTGACGCTCATGCACGAAAGCGTGGGGAGCAAACAGGATTAGAAACCCCCGTAGTC1	126.134128	-8.653684108	1.787878883	0.000144849	Proteobacteria	Gammaproteobacteria	Betaproteobacteriales	Burkholderiaceae	Diaphorobacter	ASV	GrowthChamberTreatment
TACGTAGGGTGCGAGCGTTAATCGGAATTACTGGGCGTAAAGCGTGCGCAGGCGGCCGCGTAAGACAGAGGTGAAATCCCCGGGCTCAACCTGGGAACTGCCTTTGTGACTGCGTGGCTGGAGTGTGGCAGAGGGGGGTGGAATTTCGCGTGTAGCAGTGAAATGCGTAGATATGCGAAGGAACACCGATGGCGAAGGCAGCCCCCTGGGCCTGCACTGACGCTCATGCACGAAAGCGTGGGGAGCAAACAGGATTAGATACCCCCGTAGTC	99.35394606	-8.307102336	1.766603743	0.000144849	Proteobacteria	Gammaproteobacteria	Betaproteobacteriales	Burkholderiaceae	Diaphorobacter	ASV	GrowthChamberTreatment
TACGTAGGGTGCGAGCGTTAATCGGAATTACTGGGCGTAAAGCGTGCGCAGGCGGCCGCGTAAGACAGAGGTGAAATCCCCGGGCTCAACCTGGGAACTGCCTTTGTGACTGCGTGGCTGGAGTGTGGCAGAGGGGGGTGGAATTTCGCGTGTAGCAGTGAAATGCGTAGATATGCGAAGGAACACCGATGGCGAAGGCAGCCCCCTGGGCCTGCACTGACGCTCATGCACGAAAGCGTGGGGAGCAAACAGGATTAGAAACCCCAGTAGTC	81.1410103	-8.014319122	1.745336926	0.000144849	Proteobacteria	Gammaproteobacteria	Betaproteobacteriales	Burkholderiaceae	Diaphorobacter	ASV	GrowthChamberTreatment
TACGTAGGGTGCGAGCGTTAATCGGAATTACTGGGCGTAAAGCGTGCGCAGGCGGCCGCGTAAGACAGAGGTGAAATCCCCGGGCTCAACCTGGGAACTGCCTTTGTGACTGCGTGGCTGGAGTGTGGCAGAGGGGGGTGGAATTTCGCGTGTAGCAGTGAAATGCGTAGATATGCGAAGGAACACCGATGGCGAAGGCAGCCCCCTGGGCCTGCACTGACGCTCATGCACGAAAGCGTGGGGAGCAAACAGGATTAGAAACCCCGGTAGTC	83.97077877	-8.064046846	1.749084337	0.000144849	Proteobacteria	Gammaproteobacteria	Betaproteobacteriales	Burkholderiaceae	Diaphorobacter	ASV	GrowthChamberTreatment
TACGTAGGGTGCGAGCGTTAATCGGAATTACTGGGCGTAAAGCGTGCGCAGGCGGCCGCGTAAGACAGAGGTGAAATCCCCGGGCTCAACCTGGGAACTGCCTTTGTGACTGCGTGGCTGGAGTGTGGCAGAGGGGGGTGGAATTTCGCGTGTAGCAGTGAAATGCGTAGATATGCGAAGGAACACCGATGGCGAAGGCAGCCCCCTGGGCCTGCACTGACGCTCATGCACGAAAGCGTGGGGAGCAAACAGGATTAGAAACCCGCGTAGTC	78.61809215	-7.9714364	1.741896555	0.000144849	Proteobacteria	Gammaproteobacteria	Betaproteobacteriales	Burkholderiaceae	Diaphorobacter	ASV	GrowthChamberTreatment
TACGTAGGGTGCGAGCGTTAATCGGAATTACTGGGCGTAAAGCGTGCGCAGGCGGCCGCGTAAGACAGAGGTGAAATCCCCGGGCTCAACCTGGGAACTGCCTTTGTGACTGCGTGGCTGGAGTGTGGCAGAGGGGGGTGGAATTTCGCGTGTAGCAGTGAAATGCGTAGATATGCGAAGGAACACCGATGGCGAAGGCAGCCCCCTGGGCCTGCACTGACGCTCATGCACGAAAGCGTGGGGAGCAAACAGGATTAGAAACCCTCGTAGTC	75.77648748	-7.915086807	1.73762301	0.000144849	Proteobacteria	Gammaproteobacteria	Betaproteobacteriales	Burkholderiaceae	Diaphorobacter	ASV	GrowthChamberTreatment
TACGAAGGGGGCTAGCGTTGTTCGGATTTACTGGGCGTAAAGCGCGCGTAGGCGGATATTTAAGTCAGGGGTGAAATCCCGGGGCTCAACCCCGGAACTGCCTTTGATACTGGATATCTTGAGTATGGAAGAGGTGAGTGGAATTCCGAGTGTAGAGGTGAAATTCGTAGATATTCGGAGGAACACCAGTGGCGAAGGCGGCTCACTGGTCCATTACTGACGCTGAGGTGCGAAAGCGTGGGGAGCAAACAGGATTAGATACCCCCGTAGTC	998.5115276	-0.743686665	0.180329743	0.000772497	Proteobacteria	Alphaproteobacteria	Rhizobiales	Rhizobiaceae	Bartonella	ASV	GrowthChamberTreatment
TACGAAGGGTGCGAGCGTTAATCGGAATTACTGGGCGTAAAGCGCGCGCAGGCGGCTAAGTAAGATGGGAGTGAAAGCCCTGGGCTCAACCTAGGAATTGCTTTTATAACTGCTTAGCTAGAGTACGGTAGAGGGTGGTGGAATTTCCTGTGTAGCGGTGGAATGCGTAGATATAGGAAGGAACATCGATGGCGAAGGCAGCCACCTGGACTGGTACTGACGCTCATGTGCGAAAGCGTGGGGAGCAAACAGGATTAGAAACCCGCGTAGTC	72.20439608	6.366904507	1.53472964	0.000772497	Proteobacteria	Gammaproteobacteria	Pseudomonadales	Pseudomonadaceae	Ventosimonas	ASV	GrowthChamberTreatment
TACGAAGGGGGCTAGCGTTGTTCGGATTTACTGGGCGTAAAGCGCGCGTAGGCGGATATTTAAGTCAGGGGTGAAATCCCGGGGCTCAACCCCGGAACTGCCTTTGATACTGGATATCTTGAGTATGGAAGAGGTGAGTGGAATTCCGAGTGTAGAGGTGAAATTCGTAGATATTCGGAGGAACACCAGTGGCGAAGGCGGCTCACTGGTCCATTACTGACGCTGAGGTGCGAAAGCGTGGGGAGCAAACAGGATTAGAAACCCCCGTAGTC1	1476.030078	-0.657055941	0.167045376	0.001467406	Proteobacteria	Alphaproteobacteria	Rhizobiales	Rhizobiaceae	Bartonella	ASV	GrowthChamberTreatment
TACGAAGGGTGCGAGCGTTAATCGGAATTACTGGGCGTAAAGCGCGCGCAGGCGGCTAAGTAAGATGGGAGTGAAAGCCCTGGGCTCAACCTAGGAATTGCTTTTATAACTGCTTAGCTAGAGTACGGTAGAGGGTGGTGGAATTTCCTGTGTAGCGGTGGAATGCGTAGATATAGGAAGGAACATCGATGGCGAAGGCAGCCACCTGGACTGGTACTGACGCTCATGTGCGAAAGCGTGGGGAGCAAACAGGATTAGATACCCCCGTAGTC	99.75240381	6.787207038	1.731248684	0.001467406	Proteobacteria	Gammaproteobacteria	Pseudomonadales	Pseudomonadaceae	Ventosimonas	ASV	GrowthChamberTreatment
TACGAAGGGGGCTAGCGTTGTTCGGATTTACTGGGCGTAAAGCGCGCGTAGGCGGATATTTAAGTCAGGGGTGAAATCCCGGGGCTCAACCCCGGAACTGCCTTTGATACTGGATATCTTGAGTATGGAAGAGGTGAGTGGAATTCCGAGTGTAGAGGTGAAATTCGTAGATATTCGGAGGAACACCAGTGGCGAAGGCGGCTCACTGGTCCATTACTGACGCTGAGGTGCGAAAGCGTGGGGAGCAAACAGGATTAGAAACCCTCGTAGTC	820.8553158	-0.546931506	0.145659081	0.002617196	Proteobacteria	Alphaproteobacteria	Rhizobiales	Rhizobiaceae	Bartonella	ASV	GrowthChamberTreatment
TACGAAGGGGGCTAGCGTTGTTCGGATTTACTGGGCGTAAAGCGCGCGTAGGCGGATATTTAAGTCAGGGGTGAAATCCCGGGGCTCAACCCCGGAACTGCCTTTGATACTGGATATCTTGAGTATGGAAGAGGTGAGTGGAATTCCGAGTGTAGAGGTGAAATTCGTAGATATTCGGAGGAACACCAGTGGCGAAGGCGGCTCACTGGTCCATTACTGACGCTGAGGTGCGAAAGCGTGGGGAGCAAACAGGATTAGAAACCCCGGTAGTC	763.373916	-0.611155294	0.202633356	0.035424218	Proteobacteria	Alphaproteobacteria	Rhizobiales	Rhizobiaceae	Bartonella	ASV	GrowthChamberTreatment
TACGAAGGGGGCTAGCGTTGTTCGGATTTACTGGGCGTAAAGCGCGCGTAGGCGGATATTTAAGTCAGGGGTGAAATCCCGGGGCTCAACCCCGGAACTGCCTTTGATACTGGATATCTTGAGTATGGAAGAGGTGAGTGGAATTCCGAGTGTAGAGGTGAAATTCGTAGATATTCGGAGGAACACCAGTGGCGAAGGCGGCTCACTGGTCCATTACTGACGCTGAGGTGCGAAAGCGTGGGGAGCAAACAGGATTAGAAACCCGCGTAGTC	868.5988689	-0.608331042	0.203483462	0.035671739	Proteobacteria	Alphaproteobacteria	Rhizobiales	Rhizobiaceae	Bartonella	ASV	GrowthChamberTreatment
TACAGAGACTGCGAGCGTTATTCGGATTCACTGGGCGTAAAGGGTGCGCAGGCGGTCGTGTGTGTTAGGTGTGAAAGCCCGAGGCTCAACCTCGGAACTGCGCCTAAAACTACACGACTAGAGTATTGGAGAGGGTAGCGGAATTCATGGTGTAGCAGTGAAATGCGTAGATATCATGAGGAACACCAGAGGCGAAGGCGGCTACCTGGACAATAACTGACGCTCAGGCACGAAAGCGTGGGGAGCAAAAGGGATTAGAAACCCCAGTAGTC1	8598.230282	1.230226802	0.447526979	0.039242336	Verrucomicrobia	Verrucomicrobiae	Opitutales	Opitutaceae	Cephaloticoccus	ASV	GrowthChamberTreatment
TACAGAGACTGCGAGCGTTATTCGGATTCACTGGGCGTAAAGGGTGCGCAGGCGGTCGTGTGTGTTAGGTGTGAAAGCCCGAGGCTCAACCTCGGAACTGCGCCTAAAACTACACGACTAGAGTATTGGAGAGGGTAGCGGAATTCATGGTGTAGCAGTGAAATGCGTAGATATCATGAGGAACACCAGAGGCGAAGGCGGCTACCTGGACAATAACTGACGCTCAGGCACGAAAGCGTGGGGAGCAAAAGGGATTAGATACCCCAGTAGTC1	5928.357566	1.225251902	0.443228614	0.039242336	Verrucomicrobia	Verrucomicrobiae	Opitutales	Opitutaceae	Cephaloticoccus	ASV	GrowthChamberTreatment
TACAGAGACTGCGAGCGTTATTCGGATTCACTGGGCGTAAAGGGTGCGCAGGCGGTCGTGTGTGTTAGGTGTGAAAGCCCGAGGCTCAACCTCGGAACTGCGCCTAAAACTACACGACTAGAGTATTGGAGAGGGTAGCGGAATTCATGGTGTAGCAGTGAAATGCGTAGATATCATGAGGAACACCAGAGGCGAAGGCGGCTACCTGGACAATAACTGACGCTCAGGCACGAAAGCGTGGGGAGCAAAAGGGATTAGAAACCCTAGTAGTC1	5402.248358	1.180415142	0.418183419	0.039242336	Verrucomicrobia	Verrucomicrobiae	Opitutales	Opitutaceae	Cephaloticoccus	ASV	GrowthChamberTreatment
TACAGAGACTGCGAGCGTTATTCGGATTCACTGGGCGTAAAGGGTGCGCAGGCGGTCGTGTGTGTTAGGTGTGAAAGCCCGAGGCTCAACCTCGGAACTGCGCCTAAAACTACACGACTAGAGTATTGGAGAGGGTAGCGGAATTCATGGTGTAGCAGTGAAATGCGTAGATATCATGAGGAACACCAGAGGCGAAGGCGGCTACCTGGACAATAACTGACGCTCAGGCACGAAAGCGTGGGGAGCAAAAGGGATTAGAAACCCGAGTAGTC1	5112.388071	1.134360336	0.415258786	0.039242336	Verrucomicrobia	Verrucomicrobiae	Opitutales	Opitutaceae	Cephaloticoccus	ASV	GrowthChamberTreatment
TACAGAGACTGCGAGCGTTATTCGGATTCACTGGGCGTAAAGGGTGCGCAGGCGGTCGTGTGTGTTAGGTGTGAAAGCCCGAGGCTCAACCTCGGAACTGCGCCTAAAACTACACGACTAGAGTATTGGAGAGGGTAGCGGAATTCATGGTGTAGCAGTGAAATGCGTAGATATCATGAGGAACACCAGAGGCGAAGGCGGCTACCTGGACAATAACTGACGCTCAGGCACGAAAGCGTGGGGAGCAAAAGGGATTAGAAACCCTGGTAGTC1	5247.388479	1.183945497	0.430829937	0.039242336	Verrucomicrobia	Verrucomicrobiae	Opitutales	Opitutaceae	Cephaloticoccus	ASV	GrowthChamberTreatment
TACAGAGACTGCGAGCGTTATTCGGATTCACTGGGCGTAAAGGGTGCGCAGGCGGTCGTGTGTGTTAGGTGTGAAAGCCCGAGGCTCAACCTCGGAACTGCGCCTAAAACTACACGACTAGAGTATTGGAGAGGGTAGCGGAATTCATGGTGTAGCAGTGAAATGCGTAGATATCATGAGGAACACCAGAGGCGAAGGCGGCTACCTGGACAATAACTGACGCTCAGGCACGAAAGCGTGGGGAGCAAAAGGGATTAGATACCCCGGTAGTC1	5401.277302	1.273498449	0.456130104	0.039242336	Verrucomicrobia	Verrucomicrobiae	Opitutales	Opitutaceae	Cephaloticoccus	ASV	GrowthChamberTreatment
TACAGAGACTGCGAGCGTTATTCGGATTCACTGGGCGTAAAGGGTGCGCAGGCGGTCGTGTGTGTTAGGTGTGAAAGCCCGAGGCTCAACCTCGGAACTGCGCCTAAAACTACACGACTAGAGTATTGGAGAGGGTAGCGGAATTCATGGTGTAGCAGTGAAATGCGTAGATATCATGAGGAACACCAGAGGCGAAGGCGGCTACCTGGACAATAACTGACGCTCAGGCACGAAAGCGTGGGGAGCAAAAGGGATTAGAAACCCGGGTAGTC1	4947.143068	1.249087307	0.447679837	0.039242336	Verrucomicrobia	Verrucomicrobiae	Opitutales	Opitutaceae	Cephaloticoccus	ASV	GrowthChamberTreatment
TACAGAGACTGCGAGCGTTATTCGGATTCACTGGGCGTAAAGGGTGCGCAGGCGGTCGTGTGTGTTAGGTGTGAAAGCCCGAGGCTCAACCTCGGAACTGCGCCTAAAACTACACGACTAGAGTATTGGAGAGGGTAGCGGAATTCATGGTGTAGCAGTGAAATGCGTAGATATCATGAGGAACACCAGAGGCGAAGGCGGCTACCTGGACAATAACTGACGCTCAGGCACGAAAGCGTGGGGAGCAAAAGGGATTAGAAACCCGTGTAGTC	4257.096106	1.176348706	0.429832815	0.039242336	Verrucomicrobia	Verrucomicrobiae	Opitutales	Opitutaceae	Cephaloticoccus	ASV	GrowthChamberTreatment
TACAGAGACTGCGAGCGTTATTCGGATTCACTGGGCGTAAAGGGTGCGCAGGCGGTCGTGTGTGTTAGGTGTGAAAGCCCGAGGCTCAACCTCGGAACTGCGCCTAAAACTACACGACTAGAGTATTGGAGAGGGTAGCGGAATTCATGGTGTAGCAGTGAAATGCGTAGATATCATGAGGAACACCAGAGGCGAAGGCGGCTACCTGGACAATAACTGACGCTCAGGCACGAAAGCGTGGGGAGCAAAAGGGATTAGATACCCTAGTAGTC1	3904.513079	1.219477027	0.43713027	0.039242336	Verrucomicrobia	Verrucomicrobiae	Opitutales	Opitutaceae	Cephaloticoccus	ASV	GrowthChamberTreatment
TACAGAGACTGCGAGCGTTATTCGGATTCACTGGGCGTAAAGGGTGCGCAGGCGGTCGTGTGTGTTAGGTGTGAAAGCCCGAGGCTCAACCTCGGAACTGCGCCTAAAACTACACGACTAGAGTATTGGAGAGGGTAGCGGAATTCATGGTGTAGCAGTGAAATGCGTAGATATCATGAGGAACACCAGAGGCGAAGGCGGCTACCTGGACAATAACTGACGCTCAGGCACGAAAGCGTGGGGAGCAAAAGGGATTAGATACCCTGGTAGTC1	3739.277214	1.223079779	0.428770262	0.039242336	Verrucomicrobia	Verrucomicrobiae	Opitutales	Opitutaceae	Cephaloticoccus	ASV	GrowthChamberTreatment
TACAGAGACTGCGAGCGTTATTCGGATTCACTGGGCGTAAAGGGTGCGCAGGCGGTCGTGTGTGTTAGGTGTGAAAGCCCGAGGCTCAACCTCGGAACTGCGCCTAAAACTACACGACTAGAGTATTGGAGAGGGTAGCGGAATTCATGGTGTAGCAGTGAAATGCGTAGATATCATGAGGAACACCAGAGGCGAAGGCGGCTACCTGGACAATAACTGACGCTCAGGCACGAAAGCGTGGGGAGCAAAAGGGATTAGATACCCGAGTAGTC	3582.590261	1.153948001	0.399048659	0.039242336	Verrucomicrobia	Verrucomicrobiae	Opitutales	Opitutaceae	Cephaloticoccus	ASV	GrowthChamberTreatment
TACAGAGACTGCGAGCGTTATTCGGATTCACTGGGCGTAAAGGGTGCGCAGGCGGTCGTGTGTGTTAGGTGTGAAAGCCCGAGGCTCAACCTCGGAACTGCGCCTAAAACTACACGACTAGAGTATTGGAGAGGGTAGCGGAATTCATGGTGTAGCAGTGAAATGCGTAGATATCATGAGGAACACCAGAGGCGAAGGCGGCTACCTGGACAATAACTGACGCTCAGGCACGAAAGCGTGGGGAGCAAAAGGGATTAGATACCCGGGTAGTC1	3629.394854	1.169450332	0.428772182	0.039242336	Verrucomicrobia	Verrucomicrobiae	Opitutales	Opitutaceae	Cephaloticoccus	ASV	GrowthChamberTreatment
TACAGAGACTGCGAGCGTTATTCGGATTCACTGGGCGTAAAGGGTGCGCAGGCGGTCGTGTGTGTTAGGTGTGAAAGCCCGAGGCTCAACCTCGGAACTGCGCCTAAAACTACACGACTAGAGTATTGGAGAGGGTAGCGGAATTCATGGTGTAGCAGTGAAATGCGTAGATATCATGAGGAACACCAGAGGCGAAGGCGGCTACCTGGACAATAACTGACGCTCAGGCACGAAAGCGTGGGGAGCAAAAGGGATTAGATACCCTTGTAGTC1	3188.14925	1.251829047	0.434352469	0.039242336	Verrucomicrobia	Verrucomicrobiae	Opitutales	Opitutaceae	Cephaloticoccus	ASV	GrowthChamberTreatment
TACGAAGGGGGCTAGCGTTGTTCGGATTTACTGGGCGTAAAGCGCGCGTAGGCGGATATTTAAGTCAGGGGTGAAATCCCGGGGCTCAACCCCGGAACTGCCTTTGATACTGGATATCTTGAGTATGGAAGAGGTGAGTGGAATTCCGAGTGTAGAGGTGAAATTCGTAGATATTCGGAGGAACACCAGTGGCGAAGGCGGCTCACTGGTCCATTACTGACGCTGAGGTGCGAAAGCGTGGGGAGCAAACAGGATTAGAAACCCCAGTAGTC	870.6863821	-0.638644906	0.228369505	0.039242336	Proteobacteria	Alphaproteobacteria	Rhizobiales	Rhizobiaceae	Bartonella	ASV	GrowthChamberTreatment
TACAGAGACTGCGAGCGTTATTCGGATTCACTGGGCGTAAAGGGTGCGCAGGCGGTCGTGTGTGTTAGGTGTGAAAGCCCGAGGCTCAACCTCGGAACTGCGCCTAAAACTACACGACTAGAGTATTGGAGAGGGTAGCGGAATTCATGGTGTAGCAGTGAAATGCGTAGATATCATGAGGAACACCAGAGGCGAAGGCGGCTACCTGGACAATAACTGACGCTCAGGCACGAAAGCGTGGGGAGCAAAAGGGATTAGATACCCGCGTAGTC1	6456.295437	1.225586359	0.455398516	0.039390208	Verrucomicrobia	Verrucomicrobiae	Opitutales	Opitutaceae	Cephaloticoccus	ASV	GrowthChamberTreatment
TACAGAGACTGCGAGCGTTATTCGGATTCACTGGGCGTAAAGGGTGCGCAGGCGGTCGTGTGTGTTAGGTGTGAAAGCCCGAGGCTCAACCTCGGAACTGCGCCTAAAACTACACGACTAGAGTATTGGAGAGGGTAGCGGAATTCATGGTGTAGCAGTGAAATGCGTAGATATCATGAGGAACACCAGAGGCGAAGGCGGCTACCTGGACAATAACTGACGCTCAGGCACGAAAGCGTGGGGAGCAAAAGGGATTAGATACCCTCGTAGTC1	5721.315285	1.217965851	0.451739146	0.039390208	Verrucomicrobia	Verrucomicrobiae	Opitutales	Opitutaceae	Cephaloticoccus	ASV	GrowthChamberTreatment
TACAGAGACTGCGAGCGTTATTCGGATTCACTGGGCGTAAAGGGTGCGCAGGCGGTCGTGTGTGTTAGGTGTGAAAGCCCGAGGCTCAACCTCGGAACTGCGCCTAAAACTACACGACTAGAGTATTGGAGAGGGTAGCGGAATTCATGGTGTAGCAGTGAAATGCGTAGATATCATGAGGAACACCAGAGGCGAAGGCGGCTACCTGGACAATAACTGACGCTCAGGCACGAAAGCGTGGGGAGCAAAAGGGATTAGATACCCGTGTAGTC	3211.113083	1.130908783	0.419921789	0.039390208	Verrucomicrobia	Verrucomicrobiae	Opitutales	Opitutaceae	Cephaloticoccus	ASV	GrowthChamberTreatment
TACAGAGACTGCGAGCGTTATTCGGATTCACTGGGCGTAAAGGGTGCGCAGGCGGTCGTGTGTGTTAGGTGTGAAAGCCCGAGGCTCAACCTCGGAACTGCGCCTAAAACTACACGACTAGAGTATTGGAGAGGGTAGCGGAATTCATGGTGTAGCAGTGAAATGCGTAGATATCATGAGGAACACCAGAGGCGAAGGCGGCTACCTGGACAATAACTGACGCTCAGGCACGAAAGCGTGGGGAGCAAAAGGGATTAGAAACCCCTGTAGTC1	6560.665589	1.194771125	0.446629245	0.039990442	Verrucomicrobia	Verrucomicrobiae	Opitutales	Opitutaceae	Cephaloticoccus	ASV	GrowthChamberTreatment
TACAGAGACTGCGAGCGTTATTCGGATTCACTGGGCGTAAAGGGTGCGCAGGCGGTCGTGTGTGTTAGGTGTGAAAGCCCGAGGCTCAACCTCGGAACTGCGCCTAAAACTACACGACTAGAGTATTGGAGAGGGTAGCGGAATTCATGGTGTAGCAGTGAAATGCGTAGATATCATGAGGAACACCAGAGGCGAAGGCGGCTACCTGGACAATAACTGACGCTCAGGCACGAAAGCGTGGGGAGCAAAAGGGATTAGAAACCCTTGTAGTC1	4334.255147	1.12535743	0.422343306	0.039990442	Verrucomicrobia	Verrucomicrobiae	Opitutales	Opitutaceae	Cephaloticoccus	ASV	GrowthChamberTreatment
TACAGAGACTGCGAGCGTTATTCGGATTCACTGGGCGTAAAGGGTGCGCAGGCGGTCGTGTGTGTTAGGTGTGAAAGCCCGAGGCTCAACCTCGGAACTGCGCCTAAAACTACACGACTAGAGTATTGGAGAGGGTAGCGGAATTCATGGTGTAGCAGTGAAATGCGTAGATATCATGAGGAACACCAGAGGCGAAGGCGGCTACCTGGACAATAACTGACGCTCAGGCACGAAAGCGTGGGGAGCAAAAGGGATTAGATACCCCTGTAGTC1	4768.17547	1.253731143	0.472603382	0.04015324	Verrucomicrobia	Verrucomicrobiae	Opitutales	Opitutaceae	Cephaloticoccus	ASV	GrowthChamberTreatment
TACAGAGACTGCGAGCGTTATTCGGATTCACTGGGCGTAAAGGGTGCGCAGGCGGTCGTGTGTGTTAGGTGTGAAAGCCCGAGGCTCAACCTCGGAACTGCGCCTAAAACTACACGACTAGAGTATTGGAGAGGGTAGCGGAATTCATGGTGTAGCAGTGAAATGCGTAGATATCATGAGGAACACCAGAGGCGAAGGCGGCTACCTGGACAATAACTGACGCTCAGGCACGAAAGCGTGGGGAGCAAAAGGGATTAGATACCCCCGTAGTC1	10693.16576	1.228008355	0.468967892	0.04188346	Verrucomicrobia	Verrucomicrobiae	Opitutales	Opitutaceae	Cephaloticoccus	ASV	GrowthChamberTreatment
TACAGAGACTGCGAGCGTTATTCGGATTCACTGGGCGTAAAGGGTGCGCAGGCGGTCGTGTGTGTTAGGTGTGAAAGCCCGAGGCTCAACCTCGGAACTGCGCCTAAAACTACACGACTAGAGTATTGGAGAGGGTAGCGGAATTCATGGTGTAGCAGTGAAATGCGTAGATATCATGAGGAACACCAGAGGCGAAGGCGGCTACCTGGACAATAACTGACGCTCAGGCACGAAAGCGTGGGGAGCAAAAGGGATTAGAAACCCCGGTAGTC1	7777.11611	1.176376712	0.448464687	0.04188346	Verrucomicrobia	Verrucomicrobiae	Opitutales	Opitutaceae	Cephaloticoccus	ASV	GrowthChamberTreatment
TACGTAGGGTGCGAGCGTTAATCGGAATTACTGGGCGTAAAGCGTGCGCAGGCGGTTCGGAAAGAGAGATGTGAAATCCCAGGGCTCAACCTTGGAACTGCATTTTTAACTACCGGGCTAGAGTGTGTCAGAGGGGGGTGGAATTCCGCGTGTAGCAGTGAAATGCGTAGAGATGCGGAGGAACACCGATGGCGAAGGCAGCCCCCTGGGATAACACTGACGCTCATGCACGAAAGCGTGGGGAGCAAACAGGATTAGAAACCCCCGTAGTC1	2631.3801	-0.525867575	0.204041284	0.045920589	Proteobacteria	Gammaproteobacteria	Betaproteobacteriales	Burkholderiaceae	NA	ASV	GrowthChamberTreatment
